# Seed banks alter the molecular evolutionary dynamics of *Bacillus subtilis*

**DOI:** 10.1101/2021.10.05.463161

**Authors:** William R. Shoemaker, Evgeniya Polezhaeva, Kenzie B. Givens, Jay T. Lennon

**Affiliations:** Department of Biology, Indiana University, Bloomington, IN, 47405, USA; Department of Ecology and Evolutionary Biology, UCLA, Los Angeles, CA, 90095, USA; Luddy School of Informatics, Computing, and Engineering, Indiana University, Bloomington IN, 47408, USA

## Abstract

Fluctuations in the availability of resources constrains the growth and reproduction of individuals, which subsequently effects the evolution of their respective populations. Many organisms contend with such fluctuations by entering a reversible state of reduced metabolic activity, a phenomenon known as dormancy. This pool of dormant individuals (i.e., a seed bank) does not reproduce and is expected to act as an evolutionary buffer, though it is difficult to observe this effect directly over an extended evolutionary timescale. Through genetic manipulation, we analyze the molecular evolutionary dynamics of *Bacillus subtilis* populations in the presence and absence of a seed bank over 700 days. The ability of these bacteria to enter a dormant state increased the accumulation of genetic diversity over time and altered the trajectory of mutations, findings that were recapitulated using simulations based on a mathematical model of evolutionary dynamics. While the ability to form a seed bank did not alter the degree of negative selection, we found that it consistently altered the direction of molecular evolution across genes. Together, these results show that the ability to form a seed bank can affect the direction and rate of molecular evolution over an extended evolutionary timescale.
