## Supplementary material for "Seed banks alter the molecular evolutionary dynamics of *Bacillus subtilis*": File S1

Strain	Transfer	Gene name in figure	Locus tag	RefSeq protein ID	Gene	Length	Observed	Expected	Multiplicity	-log10(P)
B	0	ybaR	B4U62_RS01025	WP_003234986.1		1199.0	160	1.13	95.82	637.548
B	0		B4U62_RS01230	WP_003234898.1	skfF	1104.7	63	1.04	40.95	199.688
B	0	gsiB	B4U62_RS02515	WP_003246542.1		406.7	63	0.38	111.22	261.996
B	0	cotG	B4U62_RS19435	WP_010886627.1		526.0	61	0.49	83.27	236.221
B	0	prsW	B4U62_RS12450	WP_003230542.1		612.7	59	0.58	69.14	217.684
B	0		B4U62_RS20540	WP_010886637.1	qoxA	857.0	58	0.81	48.59	193.817
B	0	cotB	B4U62_RS19425	WP_003242882.1		1004.7	42	0.94	30.02	121.117
B	0	licR	B4U62_RS20770	WP_003243034.1		1604.3	42	1.51	18.80	102.011
B	0	gutR	B4U62_RS03535	WP_003234045.1		2055.0	38	1.93	13.28	79.8485
B	0	amtB	B4U62_RS19670	WP_003227757.1		1026.0	37	0.96	25.89	101.628
B	0	tasA	B4U62_RS13310	WP_004398632.1		687.0	36	0.65	37.63	112.109
B	0	ymzB	B4U62_RS09375	WP_003245436.1		358.7	34	0.34	68.06	125.888
B	0	cccA	B4U62_RS13605	WP_003230068.1		384.7	34	0.36	63.46	123.533
B	0	ywlG	B4U62_RS19890	WP_003227667.1		427.3	33	0.40	55.45	115.562
B	0	ynaE	B4U62_RS09525	WP_003245299.1		628.3	31	0.59	35.43	95.0048
B	0	yqbO	B4U62_RS14040	WP_003246092.1		3689.3	30	3.47	5.84	40.7148
B	0		B4U62_RS21610	WP_003243164.1	rlmH	454.7	29	0.43	45.79	96.3345
B	0	ytkK	B4U62_RS15845	WP_004398521.1		693.3	26	0.65	26.93	73.0344
B	0	yugH	B4U62_RS16990	WP_009968069.1		898.7	26	0.84	20.77	66.4733
B	0		B4U62_RS12455	WP_004399008.1	ypdA	865.7	23	0.81	19.08	57.1375
B	0	ywdF	B4U62_RS20445	WP_003242519.1		722.3	22	0.68	21.87	57.6493
B	0	gntR	B4U62_RS09170	WP_003245732.1		669.0	21	0.63	22.54	55.7313
B	0	ctaD	B4U62_RS08200	WP_003232245.1		1464.7	20	1.38	9.80	37.2589
B	0		B4U62_RS17855	WP_009968145.1		821.7	19	0.77	16.60	44.9892
B	0		B4U62_RS22125	WP_020846125.1		638.0	19	0.60	21.38	49.6332
B	0	yfiI	B4U62_RS04630	WP_010886447.1		935.0	18	0.88	13.82	39.5594
B	0		B4U62_RS13500	WP_004398935.1	pstC	766.0	18	0.72	16.87	42.9979
B	0	ydbP	B4U62_RS02595	WP_003234326.1		363.0	17	0.34	33.63	52.1146
B	0		B4U62_RS21125	WP_003244234.1		1372.0	17	1.29	8.90	30.4041
B	0	gyrB	B4U62_RS00030	WP_003226808.1		1118.3	16	1.05	10.27	30.8682
B	0		B4U62_RS19175	WP_003242561.1		614.3	16	0.58	18.70	40.0091
B	0	yitT	B4U62_RS02075	WP_003246558.1		585.7	15	0.55	18.39	37.3747
B	0	Hyp. protein	B4U62_RS02485	WP_119122842.1		181.3	15	0.17	59.41	54.6088
B	0		B4U62_RS10135	WP_004399503.1		614.0	15	0.58	17.54	36.6917
B	0		B4U62_RS18490	WP_003228264.1		808.7	15	0.76	13.32	32.7313
B	0		B4U62_RS07475	WP_003232504.1		1864.3	14	1.75	5.39	18.9727
B	0		B4U62_RS10485	WP_003231260.1		590.7	13	0.55	15.80	30.7217
B	0		B4U62_RS16270	WP_004398680.1		1044.3	13	0.98	8.94	23.7085
B	0	yvaV	B4U62_RS18220	WP_003243347.1		528.0	13	0.50	17.68	32.1258
B	0	yitT	B4U62_RS19005	WP_009969914.1		776.7	13	0.73	12.02	27.3247
B	0		B4U62_RS20695	WP_003242515.1		1155.0	13	1.09	8.08	22.4948
B	0	ydaP	B4U62_RS02480	WP_003246569.1		1408.0	12	1.32	6.12	17.8462
B	0		B4U62_RS02855	WP_009966633.1		775.3	12	0.73	11.11	24.4609
B	0		B4U62_RS07030	WP_010886493.1		3108.3	12	2.92	2.77	9.79835
B	0		B4U62_RS08145	WP_003232271.1		251.0	12	0.24	34.33	37.541
B	0		B4U62_RS11255	WP_004399569.1		337.7	12	0.32	25.51	34.0556
B	0		B4U62_RS16015	WP_004398692.1	motP	682.3	12	0.64	12.63	25.914
B	0		B4U62_RS19780	WP_003243488.1		812.0	12	0.76	10.61	23.9376
B	0		B4U62_RS02155	WP_003234507.1		548.0	11	0.51	14.41	25.276
B	0		B4U62_RS11625	WP_004398800.1		2075.0	11	1.95	3.81	11.9339
B	0		B4U62_RS18290	WP_003228338.1		1541.7	10	1.45	4.66	12.7085
B	0		B4U62_RS22175	WP_020846130.1		3586.3	10	3.37	2.00	5.97477
B	0	tRNA-Leu	B4U62_RS02760			167.0	9	0.16	38.70	29.6123
B	0		B4U62_RS04530	WP_003244059.1		931.7	9	0.88	6.94	14.7846
B	0		B4U62_RS06665	WP_010886487.1		488.0	9	0.46	13.24	20.232
B	0		B4U62_RS12325	WP_004398727.1		979.3	9	0.92	6.60	14.376
B	0	ywjA	B4U62_RS20050	WP_009968321.1		1426.7	9	1.34	4.53	11.3636
B	0		B4U62_RS05580	WP_024571667.1		242.3	8	0.23	23.71	22.6464
B	0		B4U62_RS08005	WP_003245660.1		1305.3	8	1.23	4.40	10.0545
B	0		B4U62_RS09995	WP_004399558.1		528.7	8	0.50	10.86	16.6427
B	0	yphF	B4U62_RS12375	WP_003230571.1		600.3	8	0.56	9.57	15.686
B	0		B4U62_RS15150	WP_004398606.1	valS	2180.7	8	2.05	2.63	6.6648
B	0	pbuO	B4U62_RS16140	WP_003229234.1		974.3	8	0.92	5.90	12.1213
B	0		B4U62_RS18185	WP_003228377.1		351.3	8	0.33	16.35	19.7655
B	0		B4U62_RS00655	WP_003225764.1	nusG	520.3	7	0.49	9.66	13.9616
B	0	glpQA	B4U62_RS01315	WP_003246382.1		782.0	7	0.73	6.43	11.3226
B	0	yfmC	B4U62_RS04255	WP_003243996.1		848.0	7	0.80	5.93	10.8091
B	0		B4U62_RS05480	WP_003245845.1		949.0	7	0.89	5.30	10.1034
B	0		B4U62_RS07070	WP_003244681.1		1631.7	7	1.53	3.08	6.86046
B	0		B4U62_RS07120	WP_003218470.1		599.3	7	0.56	8.39	13.0365
B	0		B4U62_RS14270	WP_003229892.1		545.3	7	0.51	9.22	13.6535
B	0	floT	B4U62_RS16770	WP_003228960.1		1210.0	7	1.14	4.15	8.61393
B	0		B4U62_RS20845	WP_003244559.1		780.7	7	0.73	6.44	11.3332
B	0		B4U62_RS01310	WP_003246447.1		1338.7	6	1.26	3.22	6.26849
B	0	sspE	B4U62_RS04815	WP_003233541.1		275.0	6	0.26	15.67	14.9204
B	0		B4U62_RS05565	WP_003245079.1		801.3	6	0.75	5.38	8.92347
B	0		B4U62_RS06700	WP_010886488.1	cyoE	868.0	6	0.82	4.96	8.49664
B	0		B4U62_RS07435	WP_003244727.1		927.0	6	0.87	4.65	8.14882
B	0		B4U62_RS07495	WP_003232495.1		708.0	6	0.67	6.08	9.59209
B	0		B4U62_RS07750	WP_003245267.1		1076.7	6	1.01	4.00	7.36897
B	0		B4U62_RS08135	WP_003232278.1	typA	1435.3	6	1.35	3.00	5.92622
B	0		B4U62_RS08475	WP_003245479.1		392.7	6	0.37	10.97	12.877
B	0		B4U62_RS08700	WP_003232041.1	plsX	779.3	6	0.73	5.53	9.07304
B	0		B4U62_RS09370	WP_003244857.1		1062.0	6	1.00	4.06	7.43985
B	0		B4U62_RS10785	WP_003230828.1		1077.7	6	1.01	4.00	7.36419
B	0	yonX	B4U62_RS11410	WP_004399486.1		510.3	6	0.48	8.44	11.3993
B	0		B4U62_RS11925	WP_004398863.1		265.3	6	0.25	16.24	15.1281
B	0	czcD	B4U62_RS14390	WP_003229873.1		834.0	6	0.78	5.17	8.70943
B	0		B4U62_RS18080	WP_003228417.1		330.0	6	0.31	13.05	13.8706
B	0		B4U62_RS20015	WP_003243661.1		527.0	6	0.50	8.17	11.2194
B	0	zpcV	B4U62_RS22425	WP_020846146.1		1377.0	6	1.29	3.13	6.1293
B	0		B4U62_RS03595	WP_003243172.1		898.3	5	0.84	4.00	6.33159
B	0		B4U62_RS06210	WP_003245768.1		904.0	5	0.85	3.97	6.30433
B	0		B4U62_RS13260	WP_003236923.1	mntR	442.7	5	0.42	8.11	9.51859
B	0	yrkJ	B4U62_RS14285	WP_003229890.1		657.7	5	0.62	5.46	7.70548
B	0		B4U62_RS15020	WP_003245996.1		569.0	5	0.53	6.31	8.36137
B	0		B4U62_RS17510	WP_003244570.1		970.0	5	0.91	3.70	6.0025
B	0		B4U62_RS21195	WP_003227124.1		832.0	5	0.78	4.32	6.66411
B	0		B4U62_RS22165	WP_020846129.1		917.0	5	0.86	3.92	6.24289
B	0		B4U62_RS00835	WP_004399686.1		564.0	4	0.53	5.09	6.13846
B	0		B4U62_RS14225	WP_004399117.1		528.7	4	0.50	5.43	6.37094
B	0		B4U62_RS18130	WP_003243874.1		273.0	4	0.26	10.52	8.82504
B	0		B4U62_RS19115	WP_003219701.1		619.0	4	0.58	4.64	5.80679
B	0	yabR	B4U62_RS00375	WP_003218379.1		265.3	3	0.25	8.12	6.14536
B	0	rpsM	B4U62_RS00860	WP_003235095.1		298.0	3	0.28	7.23	5.8194
B	0		B4U62_RS09750	WP_010886518.1		237.3	3	0.22	9.08	6.46048
B	0		B4U62_RS16525	WP_075058866.1		180.7	3	0.17	11.92	7.23846
B	0		B4U62_RS19790	WP_003227706.1		216.7	3	0.20	9.94	6.71856
B	0		B4U62_RS22430	WP_020846147.1		268.3	3	0.25	8.03	6.11372
B	0		B4U62_RS22805	WP_003230835.1		107.3	3	0.10	20.08	8.75072
B	0		riboswitch_15			201.0	3	0.19	10.72	6.93323
B	0		riboswitch_16			236.0	3	0.22	9.13	6.47605
B	1	cotG	B4U62_RS19435	WP_010886627.1		526.0	124	0.31	169.27	621.333
B	1	gsiB	B4U62_RS02515	WP_003246542.1		406.7	111	0.24	195.97	572.708
B	1	cotB	B4U62_RS19425	WP_003242882.1		1004.7	105	0.60	75.04	441.472
B	1	ybaR	B4U62_RS01025	WP_003234986.1		1199.0	74	0.71	44.31	273.228
B	1	ywdF	B4U62_RS20445	WP_003242519.1		722.3	49	0.43	48.71	186.342
B	1	gutR	B4U62_RS03535	WP_003234045.1		2055.0	42	1.22	14.67	110.498
B	1	yqbO	B4U62_RS14040	WP_003246092.1		3689.3	39	2.20	7.59	78.0872
B	1	amtB	B4U62_RS19670	WP_003227757.1		1026.0	38	0.61	26.59	122.297
B	1	ymzB	B4U62_RS09375	WP_003245436.1		358.7	35	0.21	70.06	146.381
B	1	yvaV	B4U62_RS18220	WP_003243347.1		528.0	32	0.31	43.52	118.897
B	1	ywlG	B4U62_RS19890	WP_003227667.1		427.3	32	0.25	53.77	125.61
B	1	yitT	B4U62_RS02075	WP_003246558.1		585.7	30	0.35	36.78	106.604
B	1	glpQA	B4U62_RS01315	WP_003246382.1		782.0	29	0.47	26.63	93.8791
B	1		B4U62_RS13500	WP_004398935.1	pstC	766.0	28	0.46	26.25	90.3163
B	1	yyaE	B4U62_RS22025	WP_003244290.1		1618.7	28	0.96	12.42	69.8566
B	1	ctaD	B4U62_RS08200	WP_003232245.1		1464.7	26	0.87	12.75	65.663
B	1	cccA	B4U62_RS13605	WP_003230068.1		384.7	25	0.23	46.66	95.0725
B	1	yugH	B4U62_RS16990	WP_009968069.1		898.7	23	0.54	18.38	66.5048
B	1	yetH	B4U62_RS04070	WP_003233803.1		383.7	21	0.23	39.30	76.6057
B	1	prsW	B4U62_RS12450	WP_003230542.1		612.7	20	0.36	23.44	62.8536
B	1		B4U62_RS12455	WP_004399008.1	ypdA	865.7	18	0.52	14.93	48.8151
B	1	sspE	B4U62_RS04815	WP_003233541.1		275.0	17	0.16	44.39	64.4235
B	1	yfiI	B4U62_RS04630	WP_010886447.1		935.0	16	0.56	12.29	40.5691
B	1	sacA	B4U62_RS20475	WP_003227428.1		1132.7	16	0.67	10.14	37.6106
B	1	ydaP	B4U62_RS02480	WP_003246569.1		1408.0	15	0.84	7.65	31.3311
B	1	fhuB	B4U62_RS17990	WP_010886613.1		955.0	15	0.57	11.28	36.9022
B	1	zpcV	B4U62_RS22425	WP_020846146.1		1377.0	15	0.82	7.82	31.6478
B	1	Hyp. protein	B4U62_RS02485	WP_119122842.1		181.3	14	0.11	55.45	56.4596
B	1	pbuO	B4U62_RS16140	WP_003229234.1		974.3	14	0.58	10.32	33.3576
B	1	murR	B4U62_RS01080	WP_003234966.1		668.7	13	0.40	13.96	34.8955
B	1	gntR	B4U62_RS09170	WP_003245732.1		669.0	12	0.40	12.88	31.402
B	1	mtlA	B4U62_RS02290	WP_010886406.1		1201.0	11	0.71	6.58	21.8467
B	1	ynaE	B4U62_RS09525	WP_003245299.1		628.3	11	0.37	12.57	28.6621
B	1		B4U62_RS01230	WP_003234898.1	skfF	1104.7	9	0.66	5.85	17.1636
B	1	ydhK	B4U62_RS03305	WP_003242997.1		589.0	9	0.35	10.97	22.5488
B	1		B4U62_RS04095	WP_003243771.1		749.7	9	0.45	8.62	20.4633
B	1	tasA	B4U62_RS13310	WP_004398632.1		687.0	9	0.41	9.41	21.2159
B	1	yhbE	B4U62_RS05070	WP_003244751.1		543.0	8	0.32	10.58	19.9258
B	1	ytoP	B4U62_RS16075	WP_003229261.1		939.0	8	0.56	6.12	15.7527
B	1		B4U62_RS18120	WP_003243180.1		1541.3	8	0.92	3.73	12.1041
B	1	yvaQ	B4U62_RS18195	WP_003228375.1		1436.0	8	0.85	4.00	12.6151
B	1		B4U62_RS20345	WP_003227482.1		1086.0	8	0.65	5.29	14.6664
B	1		B4U62_RS17140	WP_003242894.1		1833.0	7	1.09	2.74	8.86125
B	1		B4U62_RS01355	WP_003246323.1		1766.0	6	1.05	2.44	7.17108
B	1		B4U62_RS13565	WP_003230077.1		782.0	6	0.47	5.51	11.5639
B	1		B4U62_RS00505			80.0	5	0.05	44.88	20.0491
B	1	tRNA-Leu	B4U62_RS02760			167.0	5	0.10	21.50	16.4123
B	1	lplB	B4U62_RS04045	WP_009968837.1		803.7	5	0.48	4.47	8.8698
B	1		B4U62_RS09085	WP_009967251.1	rbfA	289.3	5	0.17	12.41	13.7255
B	1		B4U62_RS12030	WP_003230720.1		583.0	5	0.35	6.16	10.3666
B	1		B4U62_RS20540	WP_010886637.1	qoxA	857.0	5	0.51	4.19	8.57486
B	1		B4U62_RS01515	WP_003246338.1		617.3	4	0.37	4.65	7.47443
B	1		B4U62_RS01705	WP_003234730.1		604.0	4	0.36	4.76	7.5553
B	1		B4U62_RS04715	WP_003243057.1		763.3	4	0.45	3.76	6.6938
B	1		B4U62_RS05305	WP_003244816.1		878.0	4	0.52	3.27	6.18751
B	1	yonX	B4U62_RS11410	WP_004399486.1		510.3	4	0.30	5.63	8.18549
B	1		B4U62_RS12100	WP_003230690.1		243.0	4	0.14	11.82	11.0269
B	1		B4U62_RS13095	WP_010886565.1		495.0	4	0.29	5.80	8.30004
B	1	czcD	B4U62_RS14390	WP_003229873.1		834.0	4	0.50	3.44	6.37258
B	1	yabR	B4U62_RS00375	WP_003218379.1		265.3	3	0.16	8.12	7.44639
B	1		B4U62_RS00510			112.0	3	0.07	19.23	9.96542
B	1		B4U62_RS00515			89.0	3	0.05	24.20	10.6448
B	1		B4U62_RS00985			84.0	3	0.05	25.64	10.816
B	1		B4U62_RS05145	WP_003224086.1		162.3	3	0.10	13.27	8.87494
B	1		B4U62_RS10525	WP_003231245.1		268.0	3	0.16	8.04	7.41721
B	1		B4U62_RS19580	WP_003227794.1		397.0	3	0.24	5.43	6.29538
B	1		B4U62_RS22485	WP_020846154.1		257.0	3	0.15	8.38	7.53807
B	2	cotG	B4U62_RS19435	WP_010886627.1		526.0	88	0.29	120.12	419.744
B	2	cotB	B4U62_RS19425	WP_003242882.1		1004.7	82	0.55	58.60	332.725
B	2	gsiB	B4U62_RS02515	WP_003246542.1		406.7	75	0.22	132.41	365.404
B	2	ybaR	B4U62_RS01025	WP_003234986.1		1199.0	41	0.65	24.55	132.277
B	2	ymzB	B4U62_RS09375	WP_003245436.1		358.7	31	0.19	62.05	129.003
B	2	amtB	B4U62_RS19670	WP_003227757.1		1026.0	30	0.56	20.99	92.7549
B	2	yqbO	B4U62_RS14040	WP_003246092.1		3689.3	29	2.00	5.64	53.0501
B	2	gutR	B4U62_RS03535	WP_003234045.1		2055.0	28	1.12	9.78	65.9044
B	2	prsW	B4U62_RS12450	WP_003230542.1		612.7	25	0.33	29.30	85.8435
B	2		B4U62_RS13500	WP_004398935.1	pstC	766.0	24	0.42	22.50	76.2438
B	2	yitT	B4U62_RS02075	WP_003246558.1		585.7	22	0.32	26.97	73.9845
B	2	ywdF	B4U62_RS20445	WP_003242519.1		722.3	22	0.39	21.87	69.4434
B	2	ywlG	B4U62_RS19890	WP_003227667.1		427.3	21	0.23	35.29	76.2866
B	2	glpQA	B4U62_RS01315	WP_003246382.1		782.0	20	0.42	18.36	59.8763
B	2	yugH	B4U62_RS16990	WP_009968069.1		898.7	20	0.49	15.98	57.1547
B	2	ctaD	B4U62_RS08200	WP_003232245.1		1464.7	19	0.80	9.31	44.4508
B	2	yvaV	B4U62_RS18220	WP_003243347.1		528.0	15	0.29	20.40	46.9116
B	2	yyaE	B4U62_RS22025	WP_003244290.1		1618.7	15	0.88	6.65	30.6613
B	2	zpcV	B4U62_RS22425	WP_020846146.1		1377.0	13	0.75	6.78	27.0283
B	2	pbuO	B4U62_RS16140	WP_003229234.1		974.3	12	0.53	8.84	28.1183
B	2	rpsM	B4U62_RS00860	WP_003235095.1		298.0	11	0.16	26.50	37.688
B	2		B4U62_RS13670	WP_004398824.1		290.0	11	0.16	27.24	37.9834
B	2	Hyp. protein	B4U62_RS02485	WP_119122842.1		181.3	9	0.10	35.64	33.7571
B	2	yetH	B4U62_RS04070	WP_003233803.1		383.7	9	0.21	16.84	27.1085
B	2	sspE	B4U62_RS04815	WP_003233541.1		275.0	9	0.15	23.50	30.0533
B	2		B4U62_RS12455	WP_004399008.1	ypdA	865.7	9	0.47	7.46	20.0202
B	2	cccA	B4U62_RS13605	WP_003230068.1		384.7	9	0.21	16.80	27.0856
B	2	oppA	B4U62_RS06330	WP_003232957.1		1401.3	8	0.76	4.10	13.466
B	2	gntR	B4U62_RS09170	WP_003245732.1		669.0	8	0.36	8.59	19.0299
B	2	yvaQ	B4U62_RS18195	WP_003228375.1		1436.0	8	0.78	4.00	13.2869
B	2	licR	B4U62_RS20770	WP_003243034.1		1604.3	8	0.87	3.58	12.4807
B	2		B4U62_RS01230	WP_003234898.1	skfF	1104.7	7	0.60	4.55	12.6271
B	2	ydhK	B4U62_RS03305	WP_003242997.1		589.0	7	0.32	8.53	16.7861
B	2	yunD	B4U62_RS17475	WP_003242525.1		1097.7	7	0.60	4.58	12.6683
B	2	fhuB	B4U62_RS17990	WP_010886613.1		955.0	7	0.52	5.26	13.5759
B	2	sacA	B4U62_RS20475	WP_003227428.1		1132.7	7	0.61	4.44	12.4651
B	2	mtlA	B4U62_RS02290	WP_010886406.1		1201.0	6	0.65	3.59	9.70135
B	2	yhbE	B4U62_RS05070	WP_003244751.1		543.0	6	0.29	7.93	14.1607
B	2	ynaE	B4U62_RS09525	WP_003245299.1		628.3	6	0.34	6.86	13.3247
B	2		B4U62_RS10040	WP_004399246.1		747.3	6	0.41	5.76	12.339
B	2	yonX	B4U62_RS11410	WP_004399486.1		510.3	6	0.28	8.44	14.5182
B	2	floT	B4U62_RS16770	WP_003228960.1		1210.0	6	0.66	3.56	9.66069
B	2		B4U62_RS17295	WP_003228740.1		766.7	6	0.42	5.62	12.1942
B	2		B4U62_RS20725	WP_003227327.1	dltB	933.3	6	0.51	4.62	11.0912
B	2	gyrB	B4U62_RS00030	WP_003226808.1		1118.3	5	0.61	3.21	7.78519
B	2		B4U62_RS01280	WP_003246273.1		1168.0	5	0.63	3.07	7.58991
B	2	lplB	B4U62_RS04045	WP_009968837.1		803.7	5	0.44	4.47	9.29641
B	2	yfmC	B4U62_RS04255	WP_003243996.1		848.0	5	0.46	4.23	9.04796
B	2	yfiI	B4U62_RS04630	WP_010886447.1		935.0	5	0.51	3.84	8.59851
B	2		B4U62_RS09085	WP_009967251.1	rbfA	289.3	5	0.16	12.41	14.1742
B	2	ytoP	B4U62_RS16075	WP_003229261.1		939.0	5	0.51	3.82	8.57896
B	2		B4U62_RS16450	WP_003229085.1		413.3	5	0.22	8.69	12.4465
B	2		B4U62_RS20540	WP_010886637.1	qoxA	857.0	5	0.47	4.19	8.9992
B	2	tRNA-Leu	B4U62_RS02760			167.0	4	0.09	17.20	12.8532
B	2		B4U62_RS03605	WP_003234008.1		253.0	4	0.14	11.35	11.2288
B	2	tasA	B4U62_RS13310	WP_004398632.1		687.0	4	0.37	4.18	7.4199
B	2	ydbP	B4U62_RS02595	WP_003234326.1		363.0	3	0.20	5.93	6.81165
B	2		B4U62_RS10700	WP_003231174.1		201.3	3	0.11	10.70	8.51515
S	0	ybaR	B4U62_RS01025	WP_003234986.1		1199.0	13	0.26	7.79	40.4397
S	0		B4U62_RS01230	WP_003234898.1	skfF	1104.7	10	0.24	6.50	29.7148
S	0	prsW	B4U62_RS12450	WP_003230542.1		612.7	8	0.13	9.38	26.9531
S	0	ynaE	B4U62_RS09525	WP_003245299.1		628.3	5	0.13	5.71	14.9188
S	0	yrkJ	B4U62_RS14285	WP_003229890.1		657.7	5	0.14	5.46	14.6954
S	0	czcD	B4U62_RS14390	WP_003229873.1		834.0	5	0.18	4.30	13.5393
S	0	yitT	B4U62_RS19005	WP_009969914.1		776.7	5	0.17	4.62	13.885
S	0		B4U62_RS19405	WP_003244057.1	alsS	1419.0	5	0.30	2.53	10.986
S	0		B4U62_RS21610	WP_003243164.1	rlmH	454.7	5	0.10	7.90	16.5047
S	0		B4U62_RS22480	WP_020846153.1		2813.7	5	0.60	1.28	7.8098
S	0	gutR	B4U62_RS03535	WP_003234045.1		2055.0	4	0.44	1.40	6.80339
S	0		B4U62_RS15770	WP_004398641.1		1129.3	4	0.24	2.54	9.04106
S	0		B4U62_RS17655	WP_003151872.1		653.3	4	0.14	4.40	11.1491
S	0	gsiB	B4U62_RS02515	WP_003246542.1		406.7	3	0.09	5.30	9.17336
S	0		B4U62_RS03140	WP_003244477.1		794.3	3	0.17	2.71	7.22717
S	0		B4U62_RS04505	WP_003243992.1		867.7	3	0.19	2.48	6.97372
S	0		B4U62_RS07700	WP_003245627.1		636.7	3	0.14	3.38	7.8655
S	0		B4U62_RS08320	WP_003221402.1	mraZ	444.3	3	0.10	4.85	8.91411
S	0	yphF	B4U62_RS12375	WP_003230571.1		600.3	3	0.13	3.59	8.03628
S	0		B4U62_RS12735	WP_003230447.1		636.3	3	0.14	3.39	7.86732
S	0	ytkK	B4U62_RS15845	WP_004398521.1		693.3	3	0.15	3.11	7.61905
S	0	cotG	B4U62_RS19435	WP_010886627.1		526.0	3	0.11	4.10	8.42078
S	0		B4U62_RS20225	WP_003242889.1		428.3	3	0.09	5.03	9.02157
S	0		B4U62_RS20800	WP_009969153.1		689.0	3	0.15	3.13	7.63702
S	1	ybaR	B4U62_RS01025	WP_003234986.1		1199.0	23	0.61	13.77	63.5441
S	1	gutR	B4U62_RS03535	WP_003234045.1		2055.0	15	1.05	5.24	28.2003
S	1		B4U62_RS01230	WP_003234898.1	skfF	1104.7	13	0.56	8.45	30.5553
S	1	prsW	B4U62_RS12450	WP_003230542.1		612.7	12	0.31	14.06	34.2545
S	1	ynaE	B4U62_RS09525	WP_003245299.1		628.3	11	0.32	12.57	30.3332
S	1	yitT	B4U62_RS02075	WP_003246558.1		585.7	10	0.30	12.26	27.4755
S	1		B4U62_RS12420	WP_003230556.1	rpsA	990.7	8	0.50	5.80	16.5271
S	1	ywjA	B4U62_RS20050	WP_009968321.1		1426.7	7	0.73	3.52	11.3954
S	1	cotG	B4U62_RS19435	WP_010886627.1		526.0	6	0.27	8.19	14.7135
S	1	gsiB	B4U62_RS02515	WP_003246542.1		406.7	5	0.21	8.83	12.8334
S	1	ymzB	B4U62_RS09375	WP_003245436.1		358.7	5	0.18	10.01	13.4411
S	1		B4U62_RS07795	WP_003232389.1		505.7	4	0.26	5.68	8.8107
S	1	gntR	B4U62_RS09170	WP_003245732.1		669.0	4	0.34	4.29	7.75717
S	1		B4U62_RS10365	WP_004399321.1		553.3	4	0.28	5.19	8.47008
S	1		B4U62_RS11740	WP_003246042.1		479.0	4	0.24	6.00	9.01689
S	2	cotG	B4U62_RS19435	WP_010886627.1		526.0	15	0.10	20.48	62.5239
S	2	ymzB	B4U62_RS09375	WP_003245436.1		358.7	13	0.07	26.02	57.5188
S	2	ybaR	B4U62_RS01025	WP_003234986.1		1199.0	10	0.23	5.99	30.0927
S	2	gsiB	B4U62_RS02515	WP_003246542.1		406.7	10	0.08	17.65	40.7675
S	2	yqbO	B4U62_RS14040	WP_003246092.1		3689.3	7	0.70	1.36	11.6152
S	2	cotB	B4U62_RS19425	WP_003242882.1		1004.7	7	0.19	5.00	20.2765
S	2	sspE	B4U62_RS04815	WP_003233541.1		275.0	6	0.05	15.67	24.3276
S	2	murR	B4U62_RS01080	WP_003234966.1		668.7	5	0.13	5.37	15.2034
S	2	yitT	B4U62_RS02075	WP_003246558.1		585.7	5	0.11	6.13	15.8529
S	2	ynaE	B4U62_RS09525	WP_003245299.1		628.3	5	0.12	5.71	15.5086
S	2	prsW	B4U62_RS12450	WP_003230542.1		612.7	5	0.12	5.86	15.6319
S	2		B4U62_RS12455	WP_004399008.1	ypdA	865.7	5	0.16	4.15	13.9435
S	2		B4U62_RS01745	WP_003234715.1		880.7	4	0.17	3.26	10.4582
S	2	tRNA-Leu	B4U62_RS02760			167.0	4	0.03	17.20	17.0009
S	2	gutR	B4U62_RS03535	WP_003234045.1		2055.0	4	0.39	1.40	7.24598
S	2	yetH	B4U62_RS04070	WP_003233803.1		383.7	4	0.07	7.49	13.7063
S	2		B4U62_RS05280	WP_003244874.1		1220.0	4	0.23	2.35	9.20597
S	2	oppA	B4U62_RS06330	WP_003232957.1		1401.3	4	0.27	2.05	8.67913
S	2	ctaD	B4U62_RS08200	WP_003232245.1		1464.7	4	0.28	1.96	8.51169
S	2	yunD	B4U62_RS17475	WP_003242525.1		1097.7	4	0.21	2.62	9.61004
S	2	licR	B4U62_RS20770	WP_003243034.1		1604.3	4	0.31	1.79	8.16857
S	2		B4U62_RS10025	WP_004399251.1		792.7	3	0.15	2.72	7.58015
S	2	yugH	B4U62_RS16990	WP_009968069.1		898.7	3	0.17	2.40	7.21863
S	2	amtB	B4U62_RS19670	WP_003227757.1		1026.0	3	0.20	2.10	6.8392
S	2		B4U62_RS19700	WP_003227749.1		394.0	3	0.07	5.47	9.62088
S	2	ywdF	B4U62_RS20445	WP_003242519.1		722.3	3	0.14	2.98	7.84919
S	2		B4U62_RS20870	WP_003244194.1		769.7	3	0.15	2.80	7.66522
S	2		B4U62_RS21625	WP_003226972.1	fdhA	999.3	3	0.19	2.16	6.91454
